# Comprehensive dissection of GPCR signaling using a NanoBiT-based platform

**DOI:** 10.64898/2026.07.09.737439

**Authors:** Ayaki Saito, So Yamaguchi, Riko Suzuki, Masataka Yanagawa, Ryoji Kise, Asuka Inoue

**Affiliations:** Graduate School of Pharmaceutical Sciences, Kyoto University, Kyoto, 606-8501, Japan; Graduate School of Pharmaceutical Sciences, Tohoku University, Sendai, 980-8578, Japan; Graduate School of Science, Kyoto University, Kyoto, 606-8501, Japan; International Institute for Integrative Sleep Medicine (WPI-IIIS), University of Tsukuba, Tsukuba, 303-0005, Japan

## Abstract

G-protein-coupled receptors (GPCRs) signal through multiple heterotrimeric G proteins, β-arrestins, GPCR kinases (GRKs), and downstream effectors, whose combinatorial interactions shape cellular responses. These events are typically measured with separate assay formats that each capture only part of the network, making comparison across signaling layers difficult. Here, we consolidate a broad set of previously reported GPCR signaling interactions into a single NanoBiT split-luciferase framework, allowing multiple layers of signal transduction to be examined side by side in living cells. We show that rational sensor engineering, in particular the positioning of NanoBiT fragments and targeted modification of the tagged proteins, is essential for detecting transient protein–protein interactions. The framework implements such strategies to measure G-protein dissociation across diverse Gβ–Gγ subtype combinations, β-arrestin recruitment, conformational activation and trafficking, and GRK recruitment. Additionally, we developed new sensors to monitor interactions between transducers and their effector, as well as inter-effector interactions across diverse Gα, β-arrestin, adenylyl cyclase, PLCβ, Rho, and RhoGEF subtypes. It also enables real-time monitoring of the difficult-to-access Gα_12/13_–RhoGEF–RhoA pathway. Together, these assays provide a unified NanoBiT readout for systematic, side-by-side dissection of GPCR signaling.
