## Supplementary material for "Comprehensive dissection of GPCR signaling using a NanoBiT-based platform": SI Table 1

### Sheet: Sheet1
Supplementary Table 1. List of studies evaluating GPCR activity using NanoBiT-based assays. References were curated from PubMed.
NanoBiT-based application/readout	First author	Year	Title	Tested GPCR	PMID
β-arrestin recruitment	AlAli N et al.	2026	Functional selectivity of cannabinoids at CB(1) receptors: Comprehensive analysis of G proteins, β-arrestin and cAMP signalling dynamics in HEK293T cells	CB1	41796843
	Chevigné A et al.	2021	CXCL10 Is an Agonist of the CC Family Chemokine Scavenger Receptor ACKR2/D6	ACKR2, CXCR3	33801414
	Dengler DG et al.	2021	Development of a Testing Funnel for Identification of Small-Molecule Modulators Targeting Secretin Receptors	SCTR, V2	32749201
	Deventer MH et al.	2023	Off-target activity of NBOMes and NBOMe analogs at the µ opioid receptor	MOR, CB1	36853332
	Flores-Espinoza E et al.	2025	The Lysosome Surface is an Unappreciated Hub for Vasopressin V2 Receptor Signaling	V2	41256542
	Gerken OJ et al.	2024	Identification of critical residues at the C-terminal tip of ACKR4 regulating chemokine internalization and βarrestin involvement	ACKR4	39623381
	Hu WF et al.	2026	CXCL17 activates three MAS-related G protein-coupled receptors independently of its conserved C-terminal fragment	MRGPRX1, MRGPRX2	41167449
	Hu WF et al.	2025	Human CXCL17 binds and activates fish GPR25 orthologs	GPR25	40972788
	Hu WF et al.	2025	Identification of orphan GPR25 as a receptor for the chemokine CXCL17	GPR25	40279398
	Kanemitsu E et al.	2023	Antagonist of sphingosine 1-phosphate receptor 3 reduces cold injury of rat donor hearts for transplantation	S1PR1/2/3/4/5	36347491
	Kong Q et al.	2025	Human and viral chemokines differentially modulate G protein signaling, β-arrestin recruitment and chemotaxis mediated by the viral G protein-coupled receptor ORF74	ORF74	41275296
	Kuramoto R et al.	2025	Membrane-domain compartmentalization of active GPCRs by β-arrestins through PtdIns(4,5)P(2) binding	V2	40770447
	Kurt H et al.	2025	A small molecule enhances arrestin-3 binding to the β(2)-adrenergic receptor	β2, M2	40593109
	Li HZ et al.	2023	FAM237A, rather than peptide PEN and proCCK56-63, binds to and activates the orphan receptor GPR83	GPR83	36853120
	Liu H et al.	2026	Identification of Ellagic Acid as a Natural GPR35 Agonist for Ulcerative Colitis Therapy	GPR35	41897369
	McGlone ER et al.	2021	Receptor Activity-Modifying Protein 2 (RAMP2) alters glucagon receptor trafficking in hepatocytes with functional effects on receptor signalling	GCGR	34271220
	Nguyen HT et al.	2020	CXCR7: a β-arrestin-biased receptor that potentiates cell migration and recruits β-arrestin2 exclusively through Gβγ subunits and GRK2	CXCR3, CXCR4, CXCR7	33292475
	Pottie E et al.	2023	Assay-Dependent Inverse Agonism at the A(3) Adenosine Receptor: When Neutral Is Not Neutral	A3	37705594
	Pottie E et al.	2026	N-Benzyl-tryptamine Derivatives as Serotonin 5-HT(2A) Receptor (5-HT(2A)R) Agonists: Focus on Different In Vitro 5-HT(2A)R Activity Profiles	5-HT2A	41860444
	Pottie E et al.	2022	The P2Y(2) Receptor C-Terminal Tail Modulates but Is Dispensable for β-Arrestin Recruitment	P2Y2	35408820
	Saecker L et al.	2023	Investigation of adenosine A1 receptor-mediated β-arrestin 2 recruitment using a split-luciferase assay	A1A	37324481
	Sato M et al.	2019	Resolvin E3 attenuates allergic airway inflammation via the interleukin-23-interleukin-17A pathway	BLT1R	31469599
	Storme J et al.	2018	Molecular dissection of the human A(3) adenosine receptor coupling with β-arrestin2	A3A	29309765
	Vandeputte MM et al.	2022	Characterization of recent non-fentanyl synthetic opioids via three different in vitro µ-opioid receptor activation assays	MOR	35072756
	Wang J et al.	2026	Discovery of a dual FPR1/FPR2 antagonist via label-free screening with activity against lung injury	FPR1, FPR2	41997256
	Yamamoto I et al.	2021	Molecular characterization of free fatty acid receptors FFAR2 and FFAR3 in the domestic cat	FFAR2, FFAR3	32929853
	Yu J et al.	2026	Ancestral origin of the CXCL17-GPR25 system traced to the lobe-finned fish Latimeria chalumnae	GPR25	41887359
	Zeghal M et al.	2023	Development of a V5-tag-directed nanobody and its implementation as an intracellular biosensor of GPCR signaling	AT1, MOR	37517699
	Zhang H et al.	2023	Comparative Study of Elabela and Apelin on Apelin Receptor Activation Through β-Arrestin Recruitment	APJ	35960440
	Xu et al.	2022	Structural basis of sphingosine-1-phosphate receptor 1 activation and biased agonism	S1PR1	34937912
	Zeghal M et al.	2023	Development of a V5-tag-directed nanobody and its implementation as an intracellular biosensor of GPCR signaling	AT1, MOR	37517699
	Pham et al.	2026	Location-biased β-arrestin conformations direct GPCR signaling	AT1	41875231
	Shihoya W et al.	2018	Crystal structures of human ETB receptor provide mechanistic insight into receptor activation and partial activation	ETB	30413709
	Dixon AS et al.	2016	NanoLuc Complementation Reporter Optimized for Accurate Measurement of Protein Interactions in Cells	β2	26569370
	Zheng YS et al.	2024	Is myeloid-derived growth factor a ligand of the sphingosine-1-phosphate receptor 2?	S1PR2	38484568
Gα–Gβγ dissociation	Abid HA et al.	2021	Heterogeneity of G protein activation by the calcium-sensing receptor	CaSR, SSTR5	34077389
	Dong et al.	2026	Structured water molecules drive activation and G protein selectivity in the GPR174 receptor	GPR174	42096402
	Inoue A et al.	2019	Illuminating G-Protein-Coupling Selectivity of GPCRs	β2, D2, TP, PTGDR, PTGER1/2/3/4. PTGFR, PTGIR	31160049
	Liu et al.	2024	Structure of G protein-coupled receptor GPR1 bound to full-length chemerin adipokine reveals a chemokine-like reverse binding mode	GPR1, CMKLR1	39466725
	Nagiri C et al.	2021	Cryo-EM structure of the β3-adrenergic receptor reveals the molecular basis of subtype selectivity	β2, β3	34314699
	Teng et al.	2022	Structural insights into G protein activation by D1 dopamine receptor	D1	35687690
	Wang J et al.	2026	Discovery of a dual FPR1/FPR2 antagonist via label-free screening with activity against lung injury	FPR1, FPR2	41997256
	Xu et al.	2022	Structural basis of sphingosine-1-phosphate receptor 1 activation and biased agonism	S1PR1	34937912
	Kato HE et al.	2019	Conformational transitions of a neurotensin receptor 1–Gi1 complex	NTSR1	31243364
	Zeghal M et al.	2023	Development of a V5-tag-directed nanobody and its implementation as an intracellular biosensor of GPCR signaling	AT1, MOR	37517699
	Zhong et al.	2025	Structure-guided engineering of snake toxins for selective modulation of adrenergic and muscarinic receptors	α2A, M4	40659608
Endosomal β-arrestin translocation	Flores-Espinoza E et al.	2025	The Lysosome Surface is an Unappreciated Hub for Vasopressin V2 Receptor Signaling	V2	41256542
	Pedersen et al.	2021	A novel luminescence-based β-arrestin recruitment assay for unmodified receptors	AT1	33684444
	Pham et al.	2026	Location-biased β-arrestin conformations direct GPCR signaling	AT1	41875231
	Maharana et al.	2023	Structural snapshots uncover a key phosphorylation motif in GPCRs that determines β-arrestin activation	V2, C5aR1	37209686
	Reyes-Alcaraz A et al.	2022	A NanoBiT assay to monitor membrane proteins trafficking for drug discovery and drug development	GAL1, GAL2, CCR4, β2	35260793
GPCR–GRK interaction	Burghi et al.	2023	Gαs is dispensable for β-arrestin coupling but dictates GRK selectivity and is predominant for gene expression regulation by β2-adrenergic receptor	β2	37774973
	Tiwari D et al.	2026	Molecular mechanisms of naturally encoded signaling bias at the complement anaphylatoxin receptors	C5aR1, C5aR2	42330960
	Kawakami et al.	2022	Heterotrimeric Gq proteins act as a switch for GRK5/6 selectivity underlying β-arrestin transducer bias	AT1	35078997
β-arrestin–Ib interaction	Baidya et al.	2022	Allosteric modulation of GPCR-induced β-arrestin trafficking and signaling by a synthetic intrabody	V2	35941121
	Baidya et al.	2020	Key phosphorylation sites in GPCRs orchestrate the contribution of β-arrestin 1 in ERK1/2 activation	V2, B2	32715625
	Maharana et al.	2023	Structural snapshots uncover a key phosphorylation motif in GPCRs that determines β-arrestin activation	CXCR3, CXCR7, M2	37209686
	Pandey et al.	2021	Intrinsic bias at non-canonical, β-arrestin-coupled seven transmembrane receptors	C5aR1, C5aR2, CCR2, D6R	34582793
Gq–PLCβ interaction	Heo Y et al.	2022	Structure of the human galanin receptor 2 bound to galanin and Gq reveals the basis of ligand specificity and how binding affects the G-protein interface	GALR2	35913979
	Pottie E et al.	2026	Live cell luminescence-based Gαq-PLC-β interaction assay: Development and application at the serotonin 5-HT2A receptor	5-HT2A	41525852
Others
GPCR–GPCR interaction	Abeledo-Machado A et al.	2024	B2R-D2R Interaction in Prolactinomas and Nonfunctional Adenomas: Impact on Dopamine Resistance	B2–D2	39487739
	Botta J et al.	2019	Design and development of stapled transmembrane peptides that disrupt the activity of G-protein-coupled receptor oligomers	5-HT2A–CB1, CB1–CB1, 5-HT2A–5-HT2A	31467080
	Cheng C et al.	2025	The Dual Role of A2aR in Neuroinflammation: Modulating Microglial Polarization in White Matter Lesions	A2A–mGluR5	39947902
GPCR–miniG interaction	Vandeputte MM et al.	2022	Characterization of recent non-fentanyl synthetic opioids via three different in vitro µ-opioid receptor activation assays	MOR	35072756
	Pottie E et al.	2020	Identification of psychedelic new psychoactive substances (NPS) showing biased agonism at the 5-HT(2A)R through simultaneous use of β-arrestin 2 and miniGα(q) bioassays	5-HT2A	32998000
	McGlone ER et al.	2021	Receptor Activity-Modifying Protein 2 (RAMP2) alters glucagon receptor trafficking in hepatocytes with functional effects on receptor signalling	GCGR	34271220
